# Cell-type-specific alternative polyadenylation (APA) genes reveal the function of dynamic APA in complex tissues

**DOI:** 10.1101/2020.07.30.229096

**Authors:** Yulong Bai, Yidi Qin, Zhenjiang Fan, Robert M. Morrison, KyongNyon Nam, Hassane Mohamed Zarour, Radosveta Koldamova, Quasar Saleem Padiath, Soyeon Kim, Hyun Jung Park

**Affiliations:** Department of Human Genetics, Graduate School of Public Health, University of Pittsburgh, Pittsburgh, USA; Department of Computer Science, School of Computing and Information, University of Pittsburgh, Pittsburgh, USA; Department of Environmental and Occupational Health, Graduate school of Public Health, University of Pittsburgh, Pittsburgh, USA; Department of Neurobiology, School of Medicine, University of Pittsburgh, Pittsburgh, USA; Department of Medicine and Division of Hematology/Oncology, University of Pittsburgh, School of Medicine, Pittsburgh, USA; Department of Immunology, University of Pittsburgh, School of Medicine, Pittsburgh, USA; Department of Computational and Systems Biology, University of Pittsburgh Medical Center, Pittsburgh, USA; Department of Pediatrics, University of Pittsburgh Medical Center, Pittsburgh, USA; Division of Pulmonary Medicine, Children’s Hospital of Pittsburgh of UPMC, Pittsburgh, Pennsylvania, USA

**Keywords:** post-transcriptional regulation, alternative polyadenylation, single-cell RNA

## Abstract

Alternative polyadenylation (APA) causes shortening or lengthening of the 3’-untranslated region (3’-UTR) of genes across multiple cell types. Bioinformatic tools have been developed to identify genes that are affected by APA (APA genes) in single-cell RNA-Seq (scRNA-Seq) data. However, they suffer from low power, and they cannot identify APA genes specific to each cell type (cell-type-specific APA) when multiple cell types are analyzed. To address these limitations, we developed scMAPA that systematically integrates two novel steps. First, scMAPA quantifies 3’-UTR long and short isoforms without requiring assumptions on the read density shape of input data. Second, scMAPA estimates the significance of the APA genes for each cell type while controlling confounders. In the analyses on our novel simulation data and human peripheral blood mono cellular data, scMAPA showed enhanced power in identifying APA genes. Further, in mouse brain data, scMAPA identifies cell-type-specific APA genes, improving interpretability for the cell-type-specific function of APA. We further showed that this improved interpretability helps to understand a novel role of APA on the interaction between neurons and blood vessels, which is critical to maintaining the operational condition of brains. With high sensitivity and interpretability, scMAPA shed novel insights into the function of dynamic APA in complex tissues.

**Key Points:**

- We developed a bioinformatic tool, scMAPA, that identifies dynamic APA across multiple cell types and a novel simulation pipeline to assess performance of such tools in APA calling.
- In simulation data of various scenarios from our novel simulation pipeline, scMAPA achieves sensitivity with a minimal loss of specificity.
- In human peripheral blood monocellular data, scMAPA identifies APA genes accurately and robustly, finding unique associations of APA with hematological processes.
- scMAPA identifies APA genes specific to each cell type in mouse brain data while controlling confounders that sheds novel insights into the complex molecular processes.
