## Supplementary material for "Cell-type-specific alternative polyadenylation (APA) genes reveal the function of dynamic APA in complex tissues": S. Table 1

### Sheet: README
Tab	Column name	Note
1k		PBMC 1k data
5k		PBMC 5k data
10k		PBMC 10k data
	Cell type	Cell type annotated in CellMarker
	Gene symbol	Gene symbols (markers) used in CellMarker
	Cluster Cell type assigned	Cell types in our data assigned with the markers

### Sheet: 1k
Cell type	Gene symbol	Cluster			Cluster	Cell type assigned
Cancer cell	MITF				0	CD14+ Mono
	MLANA				1	CD4+ T
	PMEL				2	B
	TYR				3	CD4+ and CD8+ T
B cell	BLNK	2			4	NK (Natural killer)
	CD19	2			5	CD16+ Mono
	CD79A	2
	CD79B	2
	MS4A1	2
	CD37	2
CD14+CD16+ monocyte	CD14	0
	[FCGR3A, FCGR3B]	5,4
	CD68	0,5
	S100A12	0
CD4+ memory T cell	CCR7	1
	CD27	1,3
	IL7R
CD4+ T cell	CD4	0,5
	CTLA4
	FOXP3
	IL2RA
CD8+ T cell	CD4	0,5
	CD8A	3
	CD8B	3
	GZMK	3
Dendritic cell	CLEC4C
	IL3RA
	NRP1
Effector CD8+ memory T (Tem) cell		4,0,1,3,5
Endothelial cell	CDH5
	SELE
	VWF
Fibroblast	COL1A1
	COL3A1
	FAP
	THY1
Macrophage	CD14	0
	CD163	0
	CD68	0,5
	CSF1R	0,5
	FCGR3A	5,4
Megakaryocyte progenitor cell	PF4
	PLA2G12A
	PPBP
Monocyte derived dendritic cell	CD1C
	CST3	0,5
	FCER1A
Naive CD4+ T cell		1,0,2,5
Naive CD8+ T cell		0,1,2,4,5
Naive T cell	CCR7	1
	CD27	1,3
	CD8A	3
	CD8B	3
Natural killer cell	CCL3	0,4
	CD160	4
	CD247	4,3
	GNLY	4
	GZMB	4
	NKG7	3,4
	FCGR3A	5,4
	FCGR3B
	KLRB1	3,4
	KLRC1	4
	KLRD1	4,3
	KLRF1	4
	KLRK1
	NCAM1
Natural killer T (NKT) cell	CD8A	3
	CD8B	3
	ZNF683
Plasmacytoid dendritic cell	IL3RA
	GZMB	4
pro-Natural killer cell (pro-NK cell)	ID2	4,0
Regulatory T (Treg) cell		0,2,5
T cell	CD27	1,3
	CD28	1
	CD3D, CD3E, CD3G	1,3

### Sheet: 5K
Cell type	Gene symbol	Cluster			Cluster	Cell type assigned
Cancer cell	MITF				0	Mono
	MLANA				1	CD4 and CD8 T
	PMEL				2	CD4 T
	TYR				3	NK
B cell	BLNK	5,4,7			4	B
	CD19	4,5			5	B
	CD79A	4,5			6	cDC
	CD79B	4,5			7	pDC
	MS4A1	4,5
	CD37	4,5
CD14+CD16+ monocyte	CD14	0
	[FCGR3A, FCGR3B]	3
	CD68	0,7
	S100A12	0
CD4+ memory T cell	CCR7	2
	CD27	2,1
	IL7R
CD4+ T cell	CD4	0,6
	CTLA4
	FOXP3
	IL2RA
CD8+ T cell	CD4	0,6
	CD8A	1
	CD8B	1
	GZMK	1
Dendritic cell	CLEC4C	7
	IL3RA	7
	NRP1	7
Effector CD8+ memory T (Tem) cell
Endothelial cell	CDH5
	SELE
	VWF
Fibroblast	COL1A1
	COL3A1
	FAP
	THY1
Macrophage	CD14	0
	CD163	0,6
	CD68	0,7
	CSF1R	0,6
	FCGR3A	3
Megakaryocyte progenitor cell	PF4
	PLA2G12A
	PPBP
Monocyte derived dendritic cell	CD1C	6
	CST3	0,6,7
	FCER1A	6,7
Naive CD4+ T cell
Naive CD8+ T cell
Naive T cell	CCR7	2
	CD27	2,1
	CD8A	1
	CD8B	1
Natural killer cell	CCL3	0,6
	CD160	3
	CD247	3
	GNLY	3
	GZMB	3,7
	NKG7	3,1
	FCGR3A	3
	FCGR3B
	KLRB1	3,1
	KLRC1
	KLRD1	3
	KLRF1	3
	KLRK1
	NCAM1	3
Natural killer T (NKT) cell	CD8A	1
	CD8B	1
	ZNF683
Plasmacytoid dendritic cell	IL3RA	7
	GZMB	3,7
pro-Natural killer cell (pro-NK cell)	ID2	3,6
Regulatory T (Treg) cell		0,2,5
T cell	CD27	2,1
	CD28	1
	CD3D, CD3E, CD3G	1,2

### Sheet: 10K
Cell type	Gene symbol	Cluster			Cluster	Cell type assigned
Cancer cell	MITF				0	CD14 Mono
	MLANA				1	CD4 T
	PMEL				2	B
	TYR				3	NK
B cell	BLNK	2,11,6			4	CD4 and CD8 T
	CD19	2,6			5	CD4 and CD8 T
	CD79A	2,6			6	B
	CD79B	2,6			7	CD16+ Mono
	MS4A1	2,6			8	CD14 Mono
	CD37	2,6			9	cDC
CD14+CD16+ monocyte	CD14	0,8			10	Platelets
	[FCGR3A, FCGR3B]	3,7			11	pDC
	CD68	0,7,8,10,11			12	HSPC (Hematopoietic Stem and Progenitor Cell)
	S100A12	0,8
CD4+ memory T cell	CCR7	1
	CD27	1,4,5
	IL7R
CD4+ T cell	CD4	0,11,8
	CTLA4
	FOXP3
	IL2RA
CD8+ T cell	CD4	0,11,8
	CD8A	4,5
	CD8B	4
	GZMK	5,4
Dendritic cell	CLEC4C	11
	IL3RA	11
	NRP1	11
Effector CD8+ memory T (Tem) cell
Endothelial cell	CDH5
	SELE
	VWF
Fibroblast	COL1A1
	COL3A1
	FAP
	THY1
Macrophage	CD14	0,8
	CD163	0
	CD68	0,7,8,10,11
	CSF1R	0,7
	FCGR3A	3,7
Megakaryocyte progenitor cell	PF4	10
	PLA2G12A	10
	PPBP	10
Monocyte derived dendritic cell	CD1C	9
	CST3	9,7,8,11,0
	FCER1A	9,11,12
Naive CD4+ T cell
Naive CD8+ T cell
Naive T cell	CCR7	1
	CD27	1,4,5
	CD8A	4,5
	CD8B	4
Natural killer cell	CCL3	0,3
	CD160	3,4
	CD247	3,4,5
	GNLY	3,4
	GZMB	3,11
	NKG7	3,5,4
	FCGR3A	3,7
	FCGR3B
	KLRB1	3,5
	KLRC1	3
	KLRD1	3,4
	KLRF1	3
	KLRK1
	NCAM1	3
Natural killer T (NKT) cell	CD8A	4,5
	CD8B	4,5
	ZNF683
Plasmacytoid dendritic cell	IL3RA	11
	GZMB	3,11
pro-Natural killer cell (pro-NK cell)	ID2	3,9
Regulatory T (Treg) cell
T cell	CD27	1,4,5
	CD28	1
	CD3D, CD3E, CD3G	1,4,5
