## Supplementary material for "Cell-type-specific alternative polyadenylation (APA) genes reveal the function of dynamic APA in complex tissues": S. Table 4

### Sheet: README
Column	Note
Diseases and Bio Functions (-log10 B-H P-val)	IPA category
sigAPA unique	Enrichment (-log10(B-H p-value) for sigAPA unique APA genes
sigAPA intersect with sigMAPA	Enrichment (-log10(B-H p-value) for APA genes common to scAPA and scMAPA
sigMAPA unique	Enrichment (-log10(B-H p-value) for sigMAPA unique APA genes

### Sheet: DATA
Diseases and Bio Functions (-log10 B-H P-val)	sigAPA unique	sigAPA intersect with sigMAPA	sigMAPA unique
Nonhematologic malignant neoplasm	43.5649	41.8536	58.5196
Non-hematological solid tumor	43.5649	41.8536	57.2184
Non-melanoma solid tumor	43.5649	39.8784	54.7375
Carcinoma	41.3753	36.9775	51.1327
Cancer	38.3329	38.6227	50.5994
Tumorigenesis of tissue	42.5538	36.6645	50.4831
Malignant solid tumor	38.1583	38.6934	50.2646
Solid tumor	39.1337	37.5889	48.5538
Head and neck tumor	29.8604	31.1002	47.1774
Head and neck cancer	27.2062	24.1015	43.6424
Extracranial solid tumor	38.2611	35.623	43.1125
Nonpituitary endocrine tumor	24.3746	26.7513	39.2438
Thyroid gland tumor	25.2992	25.5105	38.2341
Thyroid cancer	25.6711	0	37.916
Thyroid carcinoma	25.4589	25.571	37.8465
Neck neoplasm	24.8806	25.0674	37.5092
Endocrine gland tumor	21.9035	24.2595	36.6165
Cancer of secretory structure	24.0187	24.7712	36.309
Head and neck carcinoma	24.8806	23.3548	35.008
Endocrine carcinoma	22.8899	24.2648	34.6658
Endocrine cancer	23.046	0	34.6658
Abdominal carcinoma	28.6525	16.9875	29.471
Abdominal adenocarcinoma	26.8233	12.6199	26.629
Adenocarcinoma	26.2734	13.2711	25.9681
Abdominal neoplasm	25.1669	17.4781	25.6724
Abdominal cancer	23.3349	14.0809	25.3807
Organismal death	10.5932	12.8173	21.5025
Morbidity or mortality	10.586	0	21.1616
Generation of tumor	0	0	19.2945
Development of malignant tumor	13.3194	6.60964	19.1142
Gastrointestinal carcinoma	24.6321	9.61601	19.0586
Frequency of tumor	14.6853	7.43634	18.7275
Incidence of tumor	14.871	8.26575	18.6908
Digestive system cancer	21.7317	9.79785	18.3948
Development of carcinoma	14.0067	6.71499	18.1239
Digestive organ tumor	23.2284	12.2299	17.7598
Gastrointestinal adenocarcinoma	24.0642	7.91984	17.6975
Tumorigenesis of epithelial neoplasm	14.4234	7.02995	17.5576
Gastrointestinal tumor	20.779	8.4913	16.8563
Gastrointestinal tract cancer	19.7458	8.18184	16.5951
Nervous system neoplasm	7.7225	4.12714	16.5951
Large intestine adenocarcinoma	23.2262	8.83202	16.4925
Familial encephalopathy	8.20011	9.12371	16.4854
Central nervous system solid tumor	7.7225	3.98109	16.4513
Large intestine carcinoma	23.3138	8.61409	16.3134
Apoptosis	2.02455	8.31873	16.3038
Glioma cancer	9.38224	3.65048	16.238
Glioma	8.92058	4.13643	16.1835
Central nervous system cancer	8.38923	3.2607	15.9158
Metabolism of protein	6.15295	4.38949	15.2035
Necrosis	3.29049	7.23668	14.7477
Movement Disorders	4.34814	9.23227	14.4356
Motor dysfunction or movement disorder	4.33774	9.62321	14.4076
Organization of cytoplasm	13.4141	11.6888	13.8214
Intestinal tumor	18.6717	7.02995	13.7368
Large intestine neoplasm	18.4522	7.00162	13.665
Brain lesion	8.02391	3.53283	13.4448
Intracranial neoplasm	0	0	13.1986
Organization of cytoskeleton	9.37067	11.0097	13.1778
Brain glioma	8.6073	3.60503	13.0808
Malignant neoplasm of large intestine	17.7386	7.02995	13.0673
Brain tumor	8.43128	3.68219	13.0673
Morphology of nervous system	6.26287	4.11285	12.8357
Microtubule dynamics	9.67887	10.7728	12.496
Development of central nervous system	4.34586	0	12.1919
Transcription of RNA	11.7972	5.70987	11.2984
Expression of RNA	10.3843	3.98109	11.0686
Transport of molecule	3.84878	4.40597	11.0127
Formation of cellular protrusions	7.69313	7.868	10.9909
Disorder of basal ganglia	2.28443	5.08901	10.9479
Genitourinary tumor	7.76196	5.00115	10.7512
Development of digestive organ tumor	12.6857	3.98109	10.7167
Neuromuscular disease	0	3.78172	10.2343
Transcription	9.11575	4.15282	10.1561
Malignant genitourinary solid tumor	7.82131	5.0283	10.1561
Breast or colorectal cancer	4.2374	1.34433	9.94252
Development of neurons	10.399	6.49737	9.61974
Genitourinary adenocarcinoma	6.43928	2.73767	9.39201
Abnormal morphology of nervous system	2.86423	3.29448	9.14291
Neuronal cell death	2.02632	3.16172	9.04822
Genitourinary carcinoma	7.21678	3.46127	8.97282
Catabolism of protein	2.62219	3.48564	8.96174
Ubiquitination of protein	3.07338	4.67397	8.85447
Morphology of central nervous system	3.24116	3.78172	8.83639
Morphogenesis of neurons	10.5488	0	8.80897
Cancer of head	3.91548	2.60542	8.7828
Pelvic tumor	5.38673	3.48818	8.48956
Morphology of brain	2.89096	3.99398	8.3977
Formation of brain	2.18599	1.49245	8.32743
Cell cycle progression	4.39472	1.26765	8.2797
Viral Infection	3.85504	5.78569	8.22457
Anogenital cancer	7.54737	3.68219	8.1917
Growth failure or short stature	2.39654	0	8.121
Cell death of tumor cell lines	2.93341	2.93554	8.05489
Cell survival	4.11776	1.84582	7.97147
Infection of cells	3.46016	3.64404	7.87638
Huntington Disease	1.66497	3.0449	7.85773
Growth of organism	2.89298	1.81284	7.85773
Neuritogenesis	10.5636	7.74349	7.81299
Pelvic cancer	5.42534	3.27703	7.69407
Pelvic carcinoma	5.47561	2.67562	7.67092
Cell viability	3.99412	2.01473	7.64572
Development of colorectal tumor	0	0	7.63023
Congenital encephalopathy	0	3.12276	7.51446
Hepatobiliary carcinoma	3.95704	3.72876	7.50594
Pelvic adenocarcinoma	5.33098	2.64753	7.41146
Colorectal carcinoma	5.74152	0	7.37518
Genital tumor	6.0668	2.86729	7.32678
High grade astrocytoma	5.5573	2.29469	7.27765
Morphology of neurons	4.15872	1.9322	7.22732
Astrocytoma	6.03153	2.64329	7.20326
Morphology of nervous tissue	4.24917	0	7.16077
Grade 3-4 glioma	0	0	7.13758
Transcription of DNA	9.22891	4.16099	7.08514
Grade 3-4 glioma cancer	7.74211	2.65239	7.08498
Grade 3-4 tumor	7.74211	2.55274	7.06064
Morphology of head	3.09112	1.87242	7.05645
Infection by RNA virus	0	2.73914	6.99264
Colorectal adenocarcinoma	6.28398	0	6.98273
Cell proliferation of tumor cell lines	1.92396	0	6.90797
Abnormal morphology of central nervous system	2.28868	2.66725	6.86207
Cell death of connective tissue cells	3.83562	2.22921	6.83944
Neurological signs	0	3.99984	6.70154
Hepatobiliary system cancer	3.49129	3.47992	6.6332
Colon carcinoma	5.12364	0	6.62458
Colon tumor	4.69083	1.36525	6.61995
Organization of cellular membrane	0	1.34433	6.6164
Abnormal morphology of brain	2.35161	2.91713	6.58136
Genital tract cancer	5.66703	2.63065	6.55957
Abnormal morphology of neurons	0	0	6.45891
Colon cancer	4.71835	1.4945	6.43632
Replication of virus	0	1.35534	6.37346
Metabolism of amino acids	0	0	6.27576
Activation of DNA endogenous promoter	3.91157	3.12276	6.24517
Colon adenocarcinoma	5.29609	0	6.14751
Non-colon gastrointestinal cancer	7.21678	3.3548	6.14202
Degranulation of cells	0	1.19727	6.07922
Cerebral disorder	1.72599	0	6.06145
Liver carcinoma	3.85162	2.72755	6.04026
Size of body	3.08883	0	5.97476
Growth Failure	2.85827	1.7558	5.96896
Transport of protein	4.16354	1.98396	5.93002
Dyskinesia	1.51372	3.78172	5.89119
Severe psychological disorder	0	0	5.8909
Breast or gynecological cancer	7.27355	2.56168	5.86884
Upper gastrointestinal tract tumor	7.52472	3.89876	5.7736
Morphology of body cavity	0	0	5.76287
Multiple cancers	0	0	5.71082
Stabilization of protein	0	1.72993	5.68387
Colorectal tumor	3.53914	0	5.61798
Development of adenocarcinoma	4.63257	2.17033	5.61608
Apoptosis of tumor cell lines	1.68761	1.75269	5.582
Abnormal morphology of body cavity	0	0	5.53421
Upper gastrointestinal tract cancer	7.48197	3.92634	5.47604
Abnormal morphology of head	2.29521	1.44709	5.45863
Infection of tumor cell lines	3.6903	2.20788	5.42757
Breast or pancreatic cancer	0	0	5.33191
Development of cytoplasm	5.86008	3.88585	5.3027
Colorectal cancer	2.73039	0	5.30122
Grade 1-4 astrocytoma	5.20031	2.12048	5.24232
Upper gastrointestinal carcinoma	7.60284	3.72408	5.23809
Growth of embryo	2.15958	1.37722	5.23809
Breast or ovarian cancer	0	0	5.21788
Cognitive impairment	7.91085	2.65239	5.19785
Brain cancer	0	0	5.18558
Replication of RNA virus	0	1.83495	5.18077
Brain astrocytoma	5.15498	1.90166	5.17465
Anaplastic glioma	0	0	5.16889
Liver cancer	3.30426	2.55703	5.14052
Congenital malformation of brain	0	2.83491	5.14052
Cell viability of tumor cell lines	5.99825	0	5.13647
Infection by HIV-1	3.69367	2.23066	5.10614
Grade 4 high grade glioma	5.38673	2.10617	5.09927
Grade 4 astrocytoma	5.38673	2.10617	5.09927
Grade 4 malignant glioma	5.38673	2.10617	5.09927
Degranulation of phagocytes	0	0	5.04465
Hypertrophy of heart	0	0	5.00417
Glioblastoma	0	0	4.96158
Cell death of fibroblast cell lines	3.67041	2.47283	4.86686
Morphology of heart	0	0	4.86388
Metabolism of membrane lipid derivative	2.49327	1.33072	4.8627
Schizophrenia or schizoaffective disorder	0	0	4.73618
Endocytosis	0	2.74132	4.72696
HIV infection	1.53913	2.02731	4.71554
Abnormal morphology of thoracic cavity	0	0	4.69465
Infection by Retroviridae	1.55708	2.46943	4.67727
Urinary tract tumor	0	0	4.66357
Blastoma	0	0	4.66357
Schizophrenia	0	0	4.66357
Abnormal morphology of heart	0	0	4.65864
Processing of mRNA	4.06164	3.5235	4.62396
Congenital neurological disorder	0	1.86947	4.62396
Transactivation of RNA	2.07831	1.49312	4.59685
Accumulation of lipid	0	0	4.59085
Morphology of cardiovascular system	0	0	4.56755
Liver lesion	4.47081	2.02731	4.56329
Tumorigenesis of reproductive tract	4.3	2.11848	4.55667
Female genital neoplasm	4.23003	2.16522	4.55667
Processing of RNA	7.21678	3.98109	4.54787
Synthesis of protein	5.16093	1.93253	4.54787
Apoptosis of neurons	1.6413	1.95633	4.52478
Catabolism of amino acids	0	0	4.51856
Transactivation	2.11653	2.09345	4.50022
Organization of organelle	4.54088	4.05421	4.49097
Enlargement of heart	0	0	4.48857
Development of genital tumor	4.61003	1.90589	4.46401
Visceromegaly	0	0	4.46401
Concentration of lipid	0	0	4.46401
Breast cancer	2.59664	1.16457	4.45546
Gastric carcinoma	6.90622	1.97762	4.44743
Female genital tract adenocarcinoma	4.46139	2.4312	4.4324
Advanced stage tumor	0	0	4.39105
Autism spectrum disorder or intellectual disability	11.3622	1.9138	4.38452
Malignant brain glioma	0	0	4.38452
Morphology of central nervous system cells	2.21812	0	4.36075
Enlargement of cells	0	0	4.35444
Prostatic tumor	0	0	4.34761
Enlargement of muscle cells	0	0	4.3439
Hypertrophy	0	0	4.34026
Morphology of muscle	0	0	4.34026
Stomach tumor	5.86008	2.03055	4.33253
Advanced malignant tumor	0	0	4.30577
Male genital neoplasm	0	1.19727	4.29612
Schizophrenia spectrum disorder	0	0	4.29612
Prostate cancer	0	0	4.2317
Development of head	1.70222	1.64073	4.22476
Muscular hypertrophy	0	0	4.22476
Mammary tumor	2.50191	1.36756	4.21522
Degranulation of neutrophils	0	0	4.19676
Cell movement	0	1.90209	4.16814
Proliferation of central nervous system cells	0	0	4.13114
Gliomatosis cerebri	0	0	4.11485
B cell cancer	0	0	4.11236
Malignant neoplasm of male genital organ	0	0	4.10799
Breast or ovarian carcinoma	0	0	4.10278
Gastric cancer	5.84681	2.05746	4.08441
Degranulation of granulocytes	0	0	4.06219
Morphology of muscle cells	0	0	4.06219
Splicing of mRNA	0	2.67867	4.05588
Hereditary connective tissue disorder	0	0	4.04593
Phosphorylation of protein	4.43481	0	4.03405
Synthesis of lipid	0	0	4.03405
Urinary tract cancer	0	0	4.01531
Gastro-esophageal carcinoma	6.98608	2.11535	3.97368
Congenital mental retardation	2.48289	0	3.96977
Regeneration of neurites	0	0	3.96977
Infection of embryonic cell lines	0	1.44175	3.91116
Apoptosis of fibroblast cell lines	1.51144	1.42349	3.88937
Perinatal death	2.50274	2.67562	3.84578
Abnormal morphology of cardiovascular system	0	0	3.82428
Migration of cells	0	1.35534	3.79022
Cell death of brain	1.51364	1.48476	3.74494
Morphology of cardiac muscle	0	0	3.74494
Gastroesophageal cancer	6.44677	2.34532	3.70742
Formation of hippocampus	0	0	3.69776
Hypertrophy of cells	0	0	3.6885
Ataxia	0	1.25351	3.68549
Organization of plasma membrane	0	0	3.68247
Hypertrophy of tissue	0	0	3.67545
Development of body axis	0	1.86867	3.66756
Plasma cell neoplasm	1.58895	0	3.66426
Myelination	0	0	3.59608
Cell death of cervical cancer cell lines	2.61981	0	3.58754
Cell death of central nervous system cells	1.81907	0	3.54218
Autism or intellectual disability	10.399	1.7901	3.53909
Catabolism of branched chain amino acids	0	0	3.53093
Prostatic carcinoma	0	0	3.52762
Formation of filaments	1.99051	1.93844	3.5267
Cell death of brain cells	0	0	3.52567
Female genital tract cancer	4.05175	1.95333	3.5207
Refractory tumor	0	0	3.5207
Refractory malignant tumor	0	0	3.5207
Morphology of cerebral cortex	4.32689	3.64132	3.5128
Neurodegeneration	0	1.26674	3.48596
Secondary tumor	0	0	3.44613
Development of ovarian tumor	0	0	3.44613
Splicing of RNA	1.81397	3.92634	3.43871
Formation of cytoskeleton	2.85021	1.93253	3.43696
Cell death of fibroblasts	1.95868	0	3.42563
Differentiation of fibroblast cell lines	0	0	3.42563
Outgrowth of cells	4.08207	2.91713	3.40784
Ovarian adenocarcinoma	0	0	3.39731
Morphology of brain cells	1.71597	0	3.39176
Liver tumor	4.81467	2.83491	3.37781
Extraadrenal retroperitoneal tumor	0	0	3.36725
Closure of embryonic tissue	0	0	3.3414
Autosomal dominant encephalopathy	6.01999	2.04831	3.33011
Morphology of telencephalon	0	0	3.27753
Development of cerebral cortex	2.80491	1.34433	3.26526
Refractory hematologic cancer	0	0	3.26526
Morphology of neuroglia	0	0	3.24695
Cell proliferation of breast cancer cell lines	0	0	3.24695
Hypertrophy of cardiac muscle	0	0	3.21993
Loss of neurons	0	0	3.21163
Cell death of liver cells	0	0	3.19877
Prostatic adenocarcinoma	0	0	3.19712
Size of cells	2.06882	1.26674	3.18808
Behavioral deficit	0	0	3.16306
Apoptosis of colorectal cancer cell lines	0	0	3.1334
Differentiation of adipocytes	0	0	3.1334
Advanced stage carcinoma	0	0	3.11049
Endoplasmic reticulum stress response	0	2.17444	3.08634
Abnormal morphology of telencephalon	0	0	3.0812
Oral cancer	3.00911	1.94435	3.06186
Differentiation of muscle	0	0	3.05896
Formation of muscle	0	0	3.05388
Oral tumor	3.04168	0	3.05142
Mental retardation	9.13047	1.93606	3.01345
Embryonal tumor	0	0	3.01136
Mass of organism	0	0	3.01136
Assembly of protein-protein complex	0	0	2.97505
Abnormality of cerebrum	1.54304	0	2.9724
Regeneration of neurons	0	0	2.97044
Experimentally-induced diabetes	0	0	2.97044
Closure of neural tube	0	0	2.96334
Plasma cell dyscrasia	0	0	2.94408
Invasive tumor	0	0	2.93962
Infection of cervical cancer cell lines	4.41107	1.70753	2.9322
Exencephaly	0	0	2.92846
Infection of epithelial cell lines	0	1.64547	2.91359
Concentration of phospholipid	0	0	2.8941
Midline brain anomaly	0	0	2.89152
Secretory pathway	0	0	2.88992
Abnormality of cerebral cortex	1.56882	2.69125	2.88133
Polyneuropathy	0	0	2.8806
Peripheral neuropathy	0	1.51569	2.85113
Mature B cell malignant tumor	0	0	2.85113
Function of central nervous system	0	0	2.84147
Differentiation of muscle cells	0	0	2.83887
Infection of kidney cell lines	0	1.47008	2.83567
Advanced extracranial solid tumor	0	0	2.82144
Exocytosis	0	1.84851	2.80614
Organization of synapse	0	0	2.78419
Ovarian carcinoma	0	0	2.78176
Cell proliferation of colorectal cancer cell lines	0	0	2.76631
Initiation of transcription	0	0	2.76424
Degeneration of nervous system	0	0	2.75432
Branching of cells	4.79066	4.32822	2.74461
Uptake of L-triiodothyronine	0	0	2.74447
Engulfment of photoreceptor outer segments	0	0	2.72949
Quantity of connective tissue	0	0	2.72949
Necrosis of epithelial tissue	0	0	2.72949
Degeneration of central nervous system	0	0	2.72777
Peripheral motor neuropathy	0	0	2.72777
Hepatic steatosis	0	0	2.72334
Hydrolysis of protein	0	0	2.72233
Morphology of forebrain	0	1.42349	2.71593
Accumulation of sphingolipid	0	0	2.71593
Accumulation of ceramide	0	0	2.69806
Tumorigenesis of lymphocytes	1.90946	0	2.68822
Extension of cellular protrusions	3.0798	1.75258	2.67959
Morphology of cardiomyocytes	0	0	2.67004
Malignant neoplasm of retroperitoneum	0	0	2.66655
Proliferation of neuronal cells	8.91777	3.38177	2.66243
Cell death of colorectal cancer cell lines	0	0	2.66243
Sensory neuropathy	0	0	2.65804
Cell spreading	0	0	2.65645
Synthesis of sphingolipid	0	0	2.65021
Ovarian serous tumor	0	0	2.64974
Gastrulation	0	0	2.64805
Growth of neurites	8.46937	3.88585	2.64306
Folding of protein	0	5.58201	2.64234
Fibrogenesis	2.38192	1.47931	2.64234
Morphology of heart cells	0	0	2.62953
Abnormal morphology of embryo	2.46402	0	2.62952
Shape change of fibroblasts	0	0	2.62517
Renal lesion	0	0	2.62492
Initiation of transcription of RNA	0	0	2.62492
Pancreatobiliary tumor	0	0	2.61612
Cell transformation	0	0	2.61417
Myopathy of skeletal muscle	0	0	2.61417
Abnormal morphology of embryonic tissue	2.39374	1.58087	2.60803
B-cell neoplasm	2.39473	0	2.60803
Global developmental delay	0	1.23587	2.60803
Engulfment of cells	1.69071	1.90209	2.60748
Differentiation of neuroglia	0	0	2.60126
Endometrioid carcinoma	6.92733	2.96186	2.59303
Organ Degeneration	0	0	2.59195
Pediatric-onset neurological disease	0	2.10278	2.54576
Transformation of fibroblast cell lines	0	2.09653	2.54576
Abnormal morphology of rhombencephalon	0	0	2.54576
Formation of actin stress fibers	0	0	2.54576
Cognition	1.53032	6.37526	2.54482
Neoplasia of cells	0	0	2.5422
Bladder cancer	0	0	2.54207
Productive infection of cervical cancer cell lines	1.61487	0	2.54007
Homing of cells	0	0	2.53967
Initiation of expression of RNA	0	0	2.53269
Chemotaxis	0	0	2.52923
Breast carcinoma	2.4653	0	2.51537
Transport of vesicles	0	2.99333	2.50805
Plasticity of synapse	2.84465	0	2.50805
Renal tumor	0	0	2.50805
Cell movement of fibroblasts	0	0	2.50805
Advanced malignant solid tumor	0	0	2.48405
Walking	0	0	2.48164
Abnormal morphology of glomerular capsule	0	0	2.48164
Morphology of rhombencephalon	0	0	2.48164
Arteriosclerosis	0	0	2.48164
Function of muscle	0	0	2.47333
Abnormal morphology of cerebral cortex	2.03798	3.09077	2.46905
Neoplasia of leukocytes	2.04275	0	2.46905
Hereditary neuropathy	0	1.16457	2.46905
Abnormal morphology of renal glomerulus	0	0	2.46905
Metastatic lung carcinoma	0	0	2.46905
Transport of metal	0	0	2.46739
Bladder tumor	0	0	2.46648
Dystonia	0	0	2.46407
Differentiation of nervous system	2.85196	0	2.45983
Ovarian tumor	0	0	2.45983
Attachment of fibroblasts	0	0	2.45983
Cellular homeostasis	0	1.26674	2.44577
Hereditary polyneuropathy	0	0	2.44431
Plasma cell myeloma	0	0	2.44198
Formation of actin filaments	0	0	2.4349
Hemoglobinopathy	0	0	2.42959
Quantity of adipose tissue	0	0	2.41926
Cell death of leukemia cell lines	0	0	2.40887
Development of body trunk	0	0	2.40887
Differentiation of connective tissue cells	1.53913	0	2.40596
Stevens-Johnson syndrome	0	0	2.40539
Early-onset neurological disorder	0	0	2.40111
Synthesis of amino acids	0	0	2.39906
Senescence of cells	2.59636	0	2.39146
Cell death of cerebral cortex cells	0	0	2.39146
Inborn error of amino acid metabolism	0	0	2.39083
Ovarian cancer	0	0	2.39083
Polyubiquitination of protein	2.31871	2.94507	2.38581
Abnormal morphology of neurites	1.77322	0	2.37167
Metabolism of sphingolipid	0	0	2.37154
Oral cavity carcinoma	2.77808	1.92728	2.37055
Immune response of tumor cell lines	0	2.61373	2.37027
Necrosis of liver	0	0	2.37027
Quantity of reactive oxygen species	0	0	2.37027
Parkinson's disease	0	0	2.359
Lymphoproliferative disorder	0	0	2.35056
Abnormal morphology of nephron	0	0	2.35056
Transmembrane potential	0	0	2.34591
Quantity of myristic acid	0	0	2.34531
Proteolysis	0	0	2.34107
Abnormal morphology of metencephalon	0	0	2.3377
Abnormal morphology of forebrain	0	1.15939	2.33728
Expression of mRNA	0	1.46843	2.33461
Cell death of melanoma cell lines	0	0	2.33461
Cell movement of embryonic cells	0	0	2.33461
Sprouting	4.95948	3.3548	2.32859
Morphology of kidney	0	0	2.32857
Metastatic non-small cell lung carcinoma	0	0	2.32284
Invasion of cells	0	2.25739	2.32045
Lymphocytic cancer	2.16132	0	2.3196
Abnormal morphology of kidney	0	0	2.3194
Bladder carcinoma	0	0	2.3174
Endometrial adenocarcinoma	0	0	2.31173
Hereditary sensory neuropathy	0	1.21237	2.30479
Cell movement of embryonic stem cells	0	0	2.30223
Cell movement of neurons	2.888	2.07898	2.30221
Parkinsonism	0	0	2.30221
Atherosclerosis	0	0	2.29474
Regeneration of axons	0	0	2.29387
Serous neoplasm	0	0	2.2933
Abnormal morphology of abdomen	0	0	2.2933
Development of fibroblasts	0	0	2.27999
Lymphocytic neoplasm	2.1256	0	2.27878
Inflammation of joint	0	0	2.27336
Concentration of phosphatidic acid	0	0	2.27211
Peripheral T-cell lymphoma	0	0	2.2664
Cell movement of muscle cells	0	0	2.26052
Lymphatic system tumor	2.208	0	2.25316
Disorder of pregnancy	0	0	2.23979
Benign oral disorder	0	0	2.23979
Neoplasia of fibroblast cell lines	0	0	2.23855
Uterine tumor	5.90105	2.46844	2.23503
Recurrent hematologic cancer	0	0	2.23218
Advanced adenocarcinoma	0	0	2.23121
Early-onset encephalopathy	0	2.17444	2.22532
Apoptosis of connective tissue cells	0	0	2.22018
Lymphoid cancer	2.24198	0	2.21991
Organization of actin cytoskeleton	0	4.23383	2.21814
Cytostasis	0	0	2.21814
Bile duct carcinoma	0	0	2.21814
Recruitment of macrophages	0	0	2.2172
Organization of intercellular junctions	0	0	2.2172
Migration of neurons	2.37092	2.05291	2.21598
Syndromic developmental delay	0	0	2.21591
Myopathy of anterior tibial muscle	0	0	2.20862
Overweight disorder	0	0	2.20856
Anemia	0	0	2.20856
Development of cardiovascular neoplasm	0	0	2.20634
Regeneration of cells	0	0	2.20537
Abnormal morphology of cerebellum	0	0	2.20296
Morphology of urinary system	0	0	2.20296
Microangiopathy	0	0	2.19268
Ductal carcinoma	1.7361	1.25796	2.19188
Concentration of acylglycerol	0	0	2.19188
Abnormal morphology of urinary system	0	0	2.18494
Gonadal tumor	0	0	2.18238
Organic aciduria	0	0	2.18238
Endometrial carcinoma	8.23811	2.9466	2.17693
Morphology of cerebellum	0	0	2.1733
Deubiquitination of protein	5.59303	0	2.17159
Epithelial neoplasm	41.3175	37.0298	0
Uterine endometrioid carcinoma	8.67623	3.74061	0
Endometrioid endometrial adenocarcinoma	8.55012	3.69281	0
Familial mental retardation	11.0533	0	0
Dominant mental retardation	9.04101	1.1745	0
Branching of neurites	6.02599	3.64404	0
Branching of neurons	5.95685	3.68219	0
Endometrial cancer	6.3479	2.8305	0
Abnormal growth in endometrium	6.21694	2.78677	0
Abnormality of endometrium	6.14776	2.84632	0
Autosomal dominant mental retardation	8.98412	0	0
Uterine carcinoma	6.44857	2.17033	0
Autophagy	5.13117	3.06529	0
Urogenital cancer	7.9626	0	0
Uterine cancer	5.25897	2.28706	0
Learning	2.05669	5.41511	0
Formation of dendrites	2.05666	5.03746	0
Outgrowth of neurites	4.16354	2.88127	0
Growth of axons	3.08186	3.88968	0
Dendritic growth/branching	6.83101	0	0
Seizure disorder	1.70222	5.01245	0
Autophagy of cells	3.59716	2.72213	0
Axonogenesis	2.85022	3.46505	0
Size of embryo	4.36668	1.86477	0
Macroautophagy	4.79621	1.36613	0
Expression of protein	4.69577	1.3599	0
Seizures	1.61143	4.42514	0
Development of intestinal tumor	5.75119	0	0
Morphology of neurites	2.8539	2.85966	0
Length of cells	4.4754	1.20264	0
Synaptic depression	3.85504	1.81284	0
Macroautophagy of cells	3.8913	1.72254	0
Neurotransmission	4.26726	1.30145	0
Translation	3.55686	1.88615	0
Translation of protein	3.32612	1.85921	0
Grade 2-3 glioma	5.1448	0	0
Length of neurons	3.8913	1.24786	0
Protein kinase cascade	3.37252	1.59405	0
Transport of RNA	4.95948	0	0
Oligodendroglioma	4.74986	0	0
Density of dendritic spines	4.73125	0	0
Density of neurons	4.71835	0	0
Brain oligodendroglioma	4.70688	0	0
Long-term potentiation of brain cells	2.41257	2.28789	0
Grade 3 malignant glioma	4.64583	0	0
Morphology of cellular protrusions	2.30585	2.33136	0
Stabilization of mRNA	2.29521	2.28706	0
Quantity of neurites	2.44877	2.12048	0
Polymerization of filaments	1.91737	2.64329	0
Morphology of hippocampus	2.41642	1.92306	0
Quantity of neurons	2.89108	1.44184	0
Length of dendritic spines	4.32617	0	0
Engulfment of tumor cell lines	0	4.32426	0
Cell death of neuroblastoma cell lines	1.69071	2.62941	0
Syndromic mental retardation	4.29231	0	0
Familial syndromic intellectual disability	4.26569	0	0
Long term synaptic depression of synapse	2.50274	1.73428	0
Development of neuroepithelial tumor	0	4.23383	0
Oral squamous cell carcinoma	2.76532	1.46843	0
Breast adenocarcinoma	4.22638	0	0
Long term synaptic depression of neurons	2.29689	1.92143	0
Cell death of embryonic cell lines	1.68693	2.51329	0
Synaptic transmission	2.42795	1.72985	0
Central nervous system tumor	0	4.07526	0
Internalization of tumor cell lines	0	4.04416	0
Extension of neurites	2.10919	1.93253	0
Quantity of vesicles	2.3172	1.63716	0
Proliferation of fibroblast cell lines	2.26786	1.63973	0
Long term synaptic depression	2.29521	1.55053	0
Syndromic encephalopathy	2.31871	1.48294	0
Apoptosis of brain	1.92063	1.87544	0
Duodenal cancer	3.74638	0	0
Phagocytosis of tumor cell lines	0	3.68219	0
Melanoma	2.13601	1.51512	0
Conditioning	0	3.62101	0
Branching of axons	0	3.61549	0
Sensitivity of cells	2.11676	1.48731	0
Organization of filaments	0	3.57699	0
Long-term potentiation	2.35128	1.19532	0
Length of neurites	2.12978	1.3928	0
Memory	1.61709	1.90166	0
Cell movement of cerebral cortex cells	1.7361	1.7558	0
Morphology of cerebral cortex cells	2.23705	1.25198	0
Duodenal neoplasm	3.47892	0	0
Developmental process of synapse	1.6016	1.8707	0
Transport of mRNA	3.45418	0	0
Ductal breast carcinoma	3.45418	0	0
Familial seizure disorder	0	3.4387	0
Cell viability of cervical cancer cell lines	3.38271	0	0
Morphology of extraembryonic tissue	3.36836	0	0
Generalized seizures	0	3.34006	0
Interphase	3.33723	0	0
Infantile or early childhood epileptic encephalopathy	0	3.32534	0
Cell death of embryonic cells	1.86051	1.40164	0
Apoptosis of embryonic cells	1.97042	1.28816	0
Extension of axons	1.67787	1.52986	0
Abnormal morphology of extraembryonic tissue	3.20465	0	0
Development of melanoma	3.18116	0	0
Pinocytosis	0	3.17647	0
Convulsion	0	3.17126	0
Morphology of dendritic spines	3.16435	0	0
Ubiquitination	3.13497	0	0
Serine phosphorylation	3.08186	0	0
Phosphorylation of peptide	3.07179	0	0
Duodenal-type follicular lymphoma	3.06925	0	0
Differentiation of tumor cell lines	3.06736	0	0
Activation of Protein kinase	3.04597	0	0
Cell death of cerebellar cortex cells	0	3.03952	0
Quantity of cellular protrusions	0	3.02913	0
Arrest in proliferation of cells	3.02141	0	0
Quantity of lamellipodia	0	2.99361	0
Outgrowth of neurons	0	2.99333	0
Apoptosis of chronic myelogenous leukemia cells	2.9493	0	0
DNA damage response of cells	2.9294	0	0
Long-term potentiation of cerebral cortex	2.92859	0	0
Nuclear export of molecule	2.92696	0	0
Tonic-clonic seizure	0	2.91713	0
Congenital anomaly of central nervous system	0	2.91214	0
Nuclear export	2.90105	0	0
Familial epilepsy	0	2.88421	0
Generalized convulsive epilepsy	0	2.86729	0
Cell movement of fibroblast cell lines	0	2.83947	0
Paired-pulse facilitation of synapse	0	2.82743	0
Long-term potentiation of hippocampal cells	2.80996	0	0
Modification of peptide	2.80832	0	0
Export of RNA	2.80491	0	0
Response of tumor cell lines	0	2.79919	0
Circadian rhythm	2.77808	0	0
Apoptosis of brain cells	1.58797	1.15939	0
Early-onset seizures	0	2.73914	0
Organization of actin filaments	0	2.7151	0
Differentiation of neurons	2.65227	0	0
Familial generalized epilepsy	0	2.65005	0
Autosomal dominant epilepsy	0	2.64329	0
Excitatory postsynaptic potential	2.63798	0	0
Small intestine tumor	2.60007	0	0
G1 phase	2.59636	0	0
Paired-pulse facilitation	0	2.59101	0
Targeting of protein	0	2.59101	0
Contextual conditioning	0	2.57602	0
Epileptic encephalopathy	0	2.57602	0
Spatial learning	2.57073	0	0
Neurotransmission of brain cells	2.56766	0	0
Locomotion	0	2.54438	0
Cell death of cerebellar granule cell	0	2.54054	0
Autosomal dominant early infantile epileptic encephalopathy	0	2.52392	0
Long-term potentiation of hippocampus	2.51857	0	0
Mesoderm development	2.50668	0	0
Ohtahara syndrome	0	2.49864	0
Early-onset epilepsy	0	2.48439	0
Repression of RNA	0	2.48439	0
Guidance of axons	0	2.48188	0
Viability	2.48154	0	0
Nuclear export of RNA	2.48154	0	0
Outgrowth of axons	0	2.47283	0
Development of stem cells	2.47188	0	0
Formation of cytoplasmic aggregates	0	2.46943	0
Apoptosis of muscle	2.4653	0	0
Maturation of chondrocytes	2.44198	0	0
Size of brain	0	2.43393	0
Formation of vesicles	2.42738	0	0
Serine phosphorylation of peptide	2.42738	0	0
Progressive neurological disorder	0	2.40968	0
Familial neuroendocrine tumor	0	2.40968	0
Childhood encephalopathy	0	2.40917	0
Metabolism of peptide	2.404	0	0
Phagocytosis of red blood cells	0	2.38751	0
Cell death of kidney cells	0	2.36606	0
Lobular breast adenocarcinoma	2.36247	0	0
Exocytosis by cells	0	2.35181	0
Development of bone marrow cell lines	2.34132	0	0
Synthesis of phospholipid	2.31059	0	0
Proliferation of neuroepithelial cells	2.28868	0	0
Termination of translation of protein	2.28868	0	0
Autophagy of connective tissue cells	2.28868	0	0
Transport of UDP-N-acetylglucosamine	0	2.28789	0
Alternative splicing of mRNA	2.28734	0	0
Malignant fibrous histiocytoma in fibrous tissue	2.28073	0	0
Dynamics of microtubules	0	2.27668	0
Stabilization of microtubules	2.2597	0	0
Formation of forebrain	0	2.25715	0
Apoptosis of muscle cells	2.25215	0	0
Syndromic X-linked mental retardation	2.24431	0	0
Nuclear export of mRNA	2.24431	0	0
Metabolism of phospholipid	2.23488	0	0
Epilepsy	0	2.22921	0
Necrosis of kidney	0	2.22921	0
Development of mitochondria	2.22751	0	0
Density of synapse	2.22114	0	0
Turnover of focal adhesions	0	2.21705	0
Aggregation of mitochondria	0	2.21705	0
Arrest in cell cycle progression	2.208	0	0
Gliosis of cerebral cortex	2.18189	0	0
G1 phase of tumor cell lines	2.17718	0	0
Infection by lentivirus	0	2.17033	0
Progressive encephalopathy	0	2.16522	0
Synaptic transmission of cerebral cortex cells	2.1649	0	0
Hydrolysis of GTP	0	2.1456	0
Abnormal morphology of cerebrum	2.13816	0	0
Mature B-cell neoplasm	2.13074	0	0
Interphase of tumor cell lines	2.12539	0	0
Small intestine cancer	2.11021	0	0
Patterning of connective tissue	2.11021	0	0
Transport of virus	2.11021	0	0
Brain developmental abnormality	0	2.10617	0
Development of hematopoietic progenitor cells	2.0973	0	0
Cell-cell contact	2.08709	0	0
Transport of endosomes	2.08709	0	0
Pervasive developmental disorder	2.08626	0	0
Alzheimer disease or frontotemporal dementia	0	2.08236	0
Hepatocellular carcinoma	2.08216	0	0
Familial pervasive developmental disorder	2.08216	0	0
Organization of endoplasmic reticulum	2.07404	0	0
Sensitivity of tumor cell lines	0	2.056	0
Syndromic epilepsy	0	2.05291	0
Proliferation of heart cells	2.04635	0	0
Cell death of B-lymphocyte derived cell lines	2.04275	0	0
Central nervous system amyloidosis	0	2.03204	0
Migration of fibroblast cell lines	0	2.03204	0
Cell death of hematopoietic progenitor cells	2.01969	0	0
Low grade urinary bladder neoplasm	2.01582	0	0
Elaboration of dendrites	2.01582	0	0
Formation of cellular membrane	0	2.01576	0
Stabilization of filaments	2.00706	0	0
Coordination	0	2.00241	0
Apoptosis of central nervous system cells	2.00026	0	0
Cell death of kidney cell lines	0	1.99759	0
Internalization of cells	0	1.99759	0
Uptake of L-glutamic acid	1.98245	0	0
Patterning of axis	1.96695	0	0
Cell movement of brain cells	1.96695	0	0
Autosomal recessive neurological disorder	0	1.95633	0
Movement of bone marrow precursor cells	1.95519	0	0
Energy depletion	1.95519	0	0
UV-sensitive syndrome	1.95519	0	0
Familial juvenile myelomonocytic leukemia	1.95519	0	0
Production of retinal rods	1.95519	0	0
Endocytosis by eukaryotic cells	0	1.95308	0
Tauopathy	0	1.94334	0
Transport of carbohydrate	0	1.94334	0
Formation of nuclear envelope	0	1.93844	0
Childhood epilepsy	0	1.93844	0
Small GTPase mediated signal transduction	0	1.93844	0
Size of head	0	1.93672	0
Synthesis of sterol	0	1.93606	0
Gliosis of hippocampus	1.92092	0	0
Size of fibroblast cell lines	1.92092	0	0
Epithelial-mesenchymal transition	1.89884	0	0
Differentiation of leukemia cell lines	1.88945	0	0
Abnormal morphology of heart tube	1.88753	0	0
Abnormal morphology of hippocampus	0	1.88099	0
Intermediate disease stage peripheral arterial disease	0	1.87525	0
Alzheimer disease	0	1.87389	0
Formation of plasma membrane	0	1.87242	0
Localization of protein	0	1.87242	0
Spatial memory	1.87185	0	0
Apoptosis of hematopoietic cell lines	1.86796	0	0
Morphology of pyramidal neurons	0	1.86268	0
Binding of Golgi membrane	0	1.85902	0
Cerebral microhemorrhage	0	1.85902	0
Abnormal morphology of disorganized barrel cortex	0	1.85902	0
Intellectual disability and seizures	0	1.83901	0
Quantity of filaments	0	1.83901	0
Death of embryo	0	1.83901	0
Hereditary paraganglioma-pheochromocytoma syndrome	0	1.83901	0
Apoptosis of embryonic cell lines	0	1.83495	0
Cell death of blood cells	1.8343	0	0
Morphology of dendrites	1.82038	0	0
Loss of cerebral cortex cells	1.81976	0	0
Cell death of sarcoma cell lines	1.81937	0	0
Synaptic transmission of cells	1.81937	0	0
Maturation of connective tissue cells	1.81901	0	0
Apoptosis of fibroblasts	1.81397	0	0
Hematologic cancer of cells	1.81042	0	0
Susceptibility to autism	1.80977	0	0
Cell death of osteosarcoma cells	0	1.80766	0
Apoptosis of leukocyte cell lines	1.80221	0	0
Development of gap junctions	0	1.79457	0
Cell viability of leukocyte cell lines	1.78901	0	0
Abnormal morphology of lymph vessel	1.7771	0	0
Abnormal morphology of egg cylinder	1.7771	0	0
Mature lymphocytic neoplasm	1.76721	0	0
Neuritogenesis of neurons	0	1.76621	0
Volume of brain	0	1.76621	0
Organization of microtubules	0	1.7558	0
Apoptosis of neuroblastoma cell lines	0	1.74974	0
Cell viability of leukocytes	1.74812	0	0
Chondrogenesis	1.7444	0	0
Volume of trabecular bone	1.74237	0	0
Polymerization of microtubules	1.74043	0	0
Developmental epilepsy	0	1.73816	0
Morphology of fibroblast cell lines	1.73658	0	0
Morphology of filaments	0	1.73394	0
Quantity of myelin sheath	1.72672	0	0
Disassembly of filaments	1.70155	0	0
Growth of heart	1.6959	0	0
Dephosphorylation of protein	1.69066	0	0
Instability of microtubules	1.68693	0	0
Formation of intercellular junctions	0	1.68451	0
Binding of Sp1 binding site	1.67592	0	0
Neonatal death	1.66907	0	0
Proliferation of cardiomyocytes	1.66907	0	0
Morphology of actin cytoskeleton	0	1.6602	0
Arrest in proliferation of tumor cell lines	1.66009	0	0
Arrest in cell cycle progression of lymphoma cell lines	1.65698	0	0
Abnormal morphology of proamniotic cavity	1.65698	0	0
Morphology of hippocampal neurons	1.65698	0	0
Peripheral arterial disease	0	1.65105	0
Cell viability of stem cells	1.64858	0	0
X-linked mental retardation	1.647	0	0
Benign connective or soft tissue neoplasm	1.647	0	0
Organization of Golgi apparatus	0	1.6464	0
Excitatory postsynaptic potential of neurons	1.6413	0	0
Failure of heart looping	1.62934	0	0
Dementia	0	1.62717	0
Cell proliferation of fibroblasts	1.62494	0	0
Cell death of muscle cells	1.62196	0	0
Familial paroxysmal movement disorder	0	1.61888	0
Abnormal morphology of anterior horn of the spinal cord	0	1.61888	0
Macrothrombocytopenia	0	1.61792	0
Disruption of actin cytoskeleton	1.61291	0	0
Cell viability of blood cells	1.61291	0	0
Cytostasis of tumor cell lines	1.61247	0	0
Disruption of cytoskeleton	1.61143	0	0
Differentiation of bone	1.61143	0	0
Cell cycle progression of central nervous system cells	0	1.60446	0
Quantity of excitatory synapses	0	1.60446	0
Cell death of muscle	1.60248	0	0
Differentiation of osteoblastic-lineage cells	1.60084	0	0
G1/S phase transition	1.59956	0	0
Differentiation of germ cell tumor cell lines	1.59625	0	0
Internalization of protein	1.58895	0	0
Arrest in growth of embryo	0	1.58087	0
Proliferation of embryonic cells	1.58052	0	0
MAPKKK cascade	1.5772	0	0
Immortalization	1.57366	0	0
Apoptosis of B-lymphocyte derived cell lines	1.57366	0	0
Metabolism of DNA	1.57008	0	0
Cell death of hematopoietic cell lines	1.57008	0	0
Quantity of synaptic vesicles	1.56625	0	0
Long term synaptic depression of hippocampus	1.56625	0	0
Assembly of intercellular junctions	0	1.5635	0
Amyloidosis	0	1.5635	0
Gliosis	1.56343	0	0
Benign neoplasm of female genital organ	0	1.56224	0
Capping of mRNA	1.56089	0	0
Migration of Schwann cells	0	1.55984	0
Migration of cerebral cortex cells	0	1.55722	0
G2/M phase of embryonic cell lines	1.55147	0	0
Morphology of visceral endoderm	1.55123	0	0
Synaptic transmission of hippocampal cells	1.55123	0	0
Proliferation of embryonic stem cells	1.54991	0	0
Morphology of tumor cell lines	1.54991	0	0
Neurodegeneration of retinal ganglion cells	1.54991	0	0
Quantity of cytoplasmic aggregates	1.54991	0	0
Development of hematopoietic system	1.54979	0	0
Arrest in interphase	1.54979	0	0
Adult onset ataxia	0	1.54563	0
Annealing of RNA	0	1.54563	0
Tremor	0	1.54563	0
Apoptosis of breast cell lines	1.54304	0	0
Development of B lymphocytes	1.54304	0	0
Repair of DNA	1.54304	0	0
Anaplastic thyroid carcinoma	1.54217	0	0
Aneuploidy	1.53913	0	0
Anaplastic thyroid cancer	1.53913	0	0
Glycolysis of cells	1.53913	0	0
Survival of hematopoietic cell lines	1.53913	0	0
Cell death of leukocyte cell lines	1.53913	0	0
Germ cell cancer	1.53913	0	0
Cell death of immune cells	1.53913	0	0
Apoptosis of sarcoma cell lines	1.53219	0	0
Lack of second branchial arch	1.52996	0	0
Scattering of fibroblast cell lines	1.52996	0	0
Clonic seizure	1.52996	0	0
Morphology of axons	1.52508	0	0
Intellectual disability and congenital malformations	1.52455	0	0
Abnormal morphology of granule cell layer	1.52455	0	0
Myoma	0	1.51615	0
Retraction of neurites	1.51364	0	0
Retraction of cellular protrusions	1.51152	0	0
Dysgenesis of corpus callosum	0	1.49483	0
Epilepsy or neurodevelopmental disorder	0	1.49241	0
Ploidy	0	1.47569	0
Developmental delay with seizures	0	1.47408	0
Phagocytosis by macrophage cancer cell lines	0	1.46843	0
Apoptosis of mesenchymal cells	0	1.46843	0
Long-term potentiation of brain	0	1.45788	0
Mitosis	0	1.44776	0
Formation of filopodia	0	1.43777	0
Apoptosis of kidney cell lines	0	1.43777	0
Upper aero-digestive squamous cell carcinoma	0	1.42703	0
Benign neoplasm of uterus	0	1.42189	0
Movement of Nucleus	0	1.41417	0
Benign connective or soft tissue neoplasm of pelvis	0	1.40411	0
Quantity of actin filaments	0	1.39293	0
Formation of corpus callosum	0	1.38534	0
Production of HIV-1	0	1.38429	0
Respiratory rhythm	0	1.36756	0
Potentiation of synapse	0	1.36613	0
Morphology of mesoderm	0	1.36112	0
Synthesis of carbohydrate	0	1.3599	0
Maintenance of mitochondrial DNA	0	1.35514	0
Homeostasis of K+	0	1.35514	0
Primary coenzyme Q10 deficiency	0	1.35514	0
Ploidy of hepatocytes	0	1.35514	0
Degeneration of cells	0	1.354	0
Malignant neoplasm of aerodigestive tract	0	1.34433	0
Docking of vesicles	0	1.33955	0
Quantity of nerve ending	0	1.33934	0
Abnormal morphology of neural fold	0	1.33072	0
Formation of filopodia-like projection	0	1.33072	0
Biosynthesis of pyrimidine nucleoside	0	1.33072	0
Incorporation of glycogen	0	1.33072	0
Synaptic transmission of nervous tissue	0	1.30805	0
Migration of lung cancer cell lines	0	1.30333	0
Upper aerodigestive tract carcinoma	0	1.30333	0
Synthesis of cholesterol	0	1.30333	0
Leiomyoma	0	1.30333	0
Intellectual disability and neurologic features	0	1.28589	0
Formation of focal adhesions	0	1.28418	0
Degranulation	0	1.27778	0
Electrophysiology of nervous system	0	1.27114	0
Spatial memory consolidation	0	1.26674	0
Miller-Dieker lissencephaly	0	1.26674	0
Cell death of epithelial cell lines	0	1.26674	0
Differentiation of tubules	0	1.26674	0
Hepatogenesis	0	1.26674	0
Extension of leading processes	0	1.26674	0
Cerebellar ataxia, neuropathy and vestibular areflexia syndrome	0	1.26674	0
Transmembrane transport of UDP-N-acetylglucosamine	0	1.26674	0
Apoptosis of cerebellar granule cell	0	1.26674	0
Paragangliomas type 5	0	1.26674	0
Deamination of glutamine family amino acid	0	1.26674	0
Sialic acid storage disease	0	1.26674	0
Excitation of synapse	0	1.26674	0
Invasive esophageal adenocarcinoma	0	1.26674	0
Regulation of actin cytoskeleton	0	1.25464	0
Response of cardiomyocytes	0	1.25464	0
Hematopoietic neoplasm	0	1.25096	0
Pallor	0	1.24786	0
Early stage diabetic nephropathy	0	1.24786	0
Morphology of mitochondria	0	1.23587	0
Motor function	0	1.2281	0
Migration of embryonic cell lines	0	1.21232	0
Uterine leiomyoma	0	1.20499	0
Benign uterine disease	0	1.19748	0
Macropinocytosis	0	1.19748	0
Benign lesion	0	1.19606	0
Formation of microtubules	0	1.19552	0
Cell movement of breast cancer cell lines	0	1.19532	0
Refolding of protein	0	1.19403	0
Apoptosis of epithelial cell lines	0	1.18944	0
Transport of D-glucose	0	1.17315	0
Formation of lysosome	0	1.17292	0
Development of cerebral cortex cells	0	1.16967	0
Angioma	0	1.16947	0
Entry into S phase of smooth muscle cells	0	1.16457	0
Development of pons	0	1.16457	0
Modification of RNA fragment	0	1.16457	0
Initiation of growth of tumor	0	1.16457	0
Migration of Nucleus	0	1.15939	0
Hypertrophy of central nervous system cells	0	1.15939	0
Cell cycle progression of brain cells	0	1.15939	0
