## Supplementary material for "Cell-type-specific alternative polyadenylation (APA) genes reveal the function of dynamic APA in complex tissues": S. Table 7

### Sheet: README
Column	Note
Upstream Regulators (-log10 (B-H p-value))	IPA category
genes113uniquetoUnctrl	Enrichment (-log10 B-H p-value) of 113 APA genes when tissue information is not set as confounder
genes2715FromTissuctrl	Enrichment (-log10 B-H p-value) of 2715 APA genes when tissue information is set as confounder
Significance difference (113uniquetoUnctrl-2715FromTissuectrl)	Difference in the enrichment significance

### Sheet: DATA
Upstream Regulators (-log10 (B-H p-value))	113uniquetoUnctrl	2715FromTissuctrl	Significance difference (113uniquetoUnctrl-2715FromTissuectrl)
B4GALNT1	0.84297	0	0.84297
NR1I3	0.84297	0	0.84297
2'3'-cyclic guanosine monophosphate-adenosine monophosphate	0.84297	0	0.84297
DOCK8	0.84297	0	0.84297
IL1B	0.84297	0	0.84297
RBP7	0.84297	0	0.84297
TCL1A	0.84297	0	0.84297
THAP1	0.84297	0	0.84297
RXRA	0.84297	0	0.84297
STAT1	0.84297	0	0.84297
DNASE2	0.84297	0	0.84297
CDCA4	0.84297	0	0.84297
miR-571 (miRNAs w/seed GAGUUGG)	0.84297	0	0.84297
FK-962	0.84297	0	0.84297
1-(carboxymethylthio)tetradecane	0.84297	0	0.84297
ST8SIA1	0.84297	0	0.84297
SLC13A1	0.84297	0	0.84297
CCR2	0.84297	0	0.84297
1,4-bis[2-(3,5-dichloropyridyloxy)]benzene	0.84297	0	0.84297
PSEN2	0.84297	0	0.84297
NLRP9	0.84297	0	0.84297
Rxr	0.84297	0	0.84297
USP50	0.84297	0	0.84297
KRT1	0.84297	0	0.84297
LRRC4	0.84297	0	0.84297
TREX1	0.84297	0	0.84297
PPARD	0.84297	0	0.84297
SPI1	0.84297	0	0.84297
MIIP	0.84297	0	0.84297
poly rI:rC-RNA	0.84297	0	0.84297
IFNAR2	0.84297	0	0.84297
PIGG	0.84297	0	0.84297
TRIM24	0.84297	0	0.84297
gastric acid	0.84297	0	0.84297
HRG	0.84297	0	0.84297
DHX9	0.84297	0	0.84297
RXRB	0.84297	0	0.84297
SLC19A1	0.84297	0	0.84297
KAT2B	0.84297	0	0.84297
SASH1	0.83702	0	0.83702
E2F4	0.825915	0	0.825915
SEMA7A	0.817495	0	0.817495
NCOA1	0.798729	0	0.798729
poly dA-dT	0.798729	0	0.798729
Il3	0.798729	0	0.798729
cyclophosphamide	0.783906	0	0.783906
linolenic acid	0.763074	0	0.763074
ASXL2	0.753112	0	0.753112
CCNT2	0.753112	0	0.753112
Inflammasome (Nalp3, Asc, Casp1)	0.753112	0	0.753112
SLC33A1	0.753112	0	0.753112
WDR1	0.753112	0	0.753112
butylbenzyl phthalate	0.753112	0	0.753112
CD84	0.753112	0	0.753112
CK-666	0.753112	0	0.753112
POLDIP3	0.753112	0	0.753112
quizartinib	0.753112	0	0.753112
TLX1	0.753112	0	0.753112
PRPH2	0.753112	0	0.753112
pralnacasan	0.753112	0	0.753112
isoniazid	0.753112	0	0.753112
EIF4B	0.753112	0	0.753112
NAGLU	0.753112	0	0.753112
TG	0.750214	0	0.750214
CNOT7	0.750214	0	0.750214
IRF7	0.750214	0	0.750214
SAMSN1	0.750214	0	0.750214
dextran sulfate	0.711227	0	0.711227
TBK1	0.705984	0	0.705984
NCOR1	0.705984	0	0.705984
VAMP7	0.705984	0	0.705984
NR4A1	0.705984	0	0.705984
cibacron blue F 3GA	0.705984	0	0.705984
miR-433-3p (miRNAs w/seed UCAUGAU)	0.705984	0	0.705984
PVALB	0.705984	0	0.705984
IRF1	0.705984	0	0.705984
MKNK2	0.705984	0	0.705984
Inflammasome	0.705984	0	0.705984
sulprostone	0.705984	0	0.705984
Ac-YVAD-CMK	0.705984	0	0.705984
N-cor	0.705984	0	0.705984
IFI30	0.705984	0	0.705984
filipin	0.705984	0	0.705984
CD40LG	0.705984	0	0.705984
EIF2AK2	0.705984	0	0.705984
troglitazone	0.705984	0	0.705984
MLST8	0.705984	0	0.705984
ALX3	0.705984	0	0.705984
TARDBP	0.702398	0	0.702398
NFkB (complex)	0.702398	0	0.702398
IGF1	0.699128	0	0.699128
pristane	0.691412	0	0.691412
IRF8	0.689473	0	0.689473
Cd209b	0.689473	0	0.689473
anatabine	0.689473	0	0.689473
procysteine	0.689473	0	0.689473
PPP2R5B	0.689473	0	0.689473
diphtheria toxin	0.689473	0	0.689473
TO-901317	0.689473	0	0.689473
CTSE	0.689473	0	0.689473
BBC3	0.689473	0	0.689473
3-nitropropionic acid	0.689473	0	0.689473
ARHGAP21	0.689473	0	0.689473
ZNF254	0.689473	0	0.689473
PPP4C	0.689473	0	0.689473
tofacitinib	0.689473	0	0.689473
DEFB4A/DEFB4B	0.689473	0	0.689473
TNF	0.689473	0	0.689473
staurosporine	0.689473	0	0.689473
F Actin	0.689473	0	0.689473
SLC22A1	0.689473	0	0.689473
SERPINF1	0.689473	0	0.689473
KPNA2	0.689473	0	0.689473
PHC1	0.689473	0	0.689473
24(S),25-epoxycholesterol	0.689473	0	0.689473
STRA6	0.689473	0	0.689473
FOS	0.689473	0	0.689473
NUP98-HOXD13	0.689473	0	0.689473
thioinosine	0.689473	0	0.689473
TAB2	0.689473	0	0.689473
Esrra	0.689473	0	0.689473
RNASEH2A	0.689473	0	0.689473
ZNF431	0.689473	0	0.689473
8-epi-prostaglandin F2alpha	0.689473	0	0.689473
MED13	0.689473	0	0.689473
mir-197	0.689473	0	0.689473
sumatriptan	0.689473	0	0.689473
Neurotrophin	0.689473	0	0.689473
FOXO1	0.689473	0	0.689473
ZNF708	0.689473	0	0.689473
VDR	0.689473	0	0.689473
saxagliptin	0.689473	0	0.689473
MBD4	0.689473	0	0.689473
poly(dG-dC)	0.689473	0	0.689473
MEFV	0.689473	0	0.689473
nitroprusside	0.689473	0	0.689473
CASP4	0.689473	0	0.689473
SLC22A2	0.689473	0	0.689473
10-(6'-ubiquinonyl)decyltriphenylphosphonium	0.689473	0	0.689473
EGOT	0.689473	0	0.689473
ETV3	0.689473	0	0.689473
PPP2R2A	0.689473	0	0.689473
ZNF85	0.689473	0	0.689473
CLEC12A	0.689473	0	0.689473
Cdc42	0.689473	0	0.689473
lestaurtinib	0.689473	0	0.689473
Muc4	0.689473	0	0.689473
mir-183	0.689473	0	0.689473
FUBP1	0.689473	0	0.689473
GSK0660	0.689473	0	0.689473
ASXL1	0.689473	0	0.689473
TXNIP	0.689473	0	0.689473
BIRC5	0.689473	0	0.689473
Casp12	0.689473	0	0.689473
ZNF528	0.689473	0	0.689473
IFIH1	0.689473	0	0.689473
PDZK1IP1	0.689473	0	0.689473
STAT6	0.689473	0	0.689473
methimazole	0.689473	0	0.689473
TR-RXR	0.689473	0	0.689473
dibutyryl cGMP	0.689473	0	0.689473
RASSF8	0.689473	0	0.689473
IRF2	0.689473	0	0.689473
uric acid	0.689473	0	0.689473
USP21	0.689473	0	0.689473
PAX5-ELN	0.689473	0	0.689473
ZNF429	0.689473	0	0.689473
Ifna4	0.689473	0	0.689473
BCL2A1	0.689473	0	0.689473
mir-96	0.689473	0	0.689473
DASA-58	0.689473	0	0.689473
SCGB3A2	0.689473	0	0.689473
PNPT1	0.689473	0	0.689473
DGKE	0.689473	0	0.689473
triolein	0.689473	0	0.689473
2-[[4-[(e)-styryl]phenoxy]methyl]oxirane	0.689473	0	0.689473
RBM5	0.689473	0	0.689473
PTPRS	0.689473	0	0.689473
1-O-hexadecyl-2-N-methylcarbamol-sn-glycerol-3-phosphocholine	0.689473	0	0.689473
CEBPE	0.689473	0	0.689473
cyclohexanecarboxylic acid	0.689473	0	0.689473
myristic acid	0.689473	0	0.689473
IRF9	0.689473	0	0.689473
pegintron	0.689473	0	0.689473
CASP8	0.689473	0	0.689473
PTPRA	0.689473	0	0.689473
ZNF43	0.689473	0	0.689473
ITIH2	0.689473	0	0.689473
TDG	0.689473	0	0.689473
pemetrexed	0.689473	0	0.689473
ZNF665	0.689473	0	0.689473
CEBPA	0.689473	0	0.689473
AMFR	0.689473	0	0.689473
propylthiouracil	0.689473	0	0.689473
NCOR2	0.689473	0	0.689473
ZNF100	0.689473	0	0.689473
SPRY4	0.689473	0	0.689473
mir-223	0.689473	0	0.689473
IFNA4	0.689473	0	0.689473
telmisartan	0.68817	0	0.68817
NCOA2	0.68817	0	0.68817
STAT2	0.67799	0	0.67799
miR-182-5p (and other miRNAs w/seed UUGGCAA)	0.673737	0	0.673737
TSG101	0.673737	0	0.673737
E2F6	0.673737	0	0.673737
IL12RB2	0.673737	0	0.673737
ALOX15B	0.673737	0	0.673737
streptozocin	0.673737	0	0.673737
Ccl6	0.673737	0	0.673737
GSTK1	0.673737	0	0.673737
COCH	0.673737	0	0.673737
UBA7	0.673737	0	0.673737
cyanidin 3-O-glucoside	0.673737	0	0.673737
RYR1	0.673737	0	0.673737
RPS6KB2	0.673737	0	0.673737
BSCL2	0.673737	0	0.673737
NEK7	0.673737	0	0.673737
BCKDK	0.673737	0	0.673737
8,9-epoxyeicosatrienoic acid	0.673737	0	0.673737
HDAC11	0.673737	0	0.673737
azoxymethane	0.673737	0	0.673737
IRF3 dimer	0.673737	0	0.673737
BMS-387032	0.673737	0	0.673737
CITCO	0.673737	0	0.673737
AQP7	0.673737	0	0.673737
EIF3A	0.673737	0	0.673737
Retinoic acid-RAR-RXR	0.673737	0	0.673737
COPA	0.673737	0	0.673737
racemic flurbiprofen	0.673737	0	0.673737
MBD2	0.673737	0	0.673737
ZNF91	0.673737	0	0.673737
3-beta,17-beta-androstanediol	0.673737	0	0.673737
bacterial lipopolysaccharides	0.673737	0	0.673737
PNPLA2	0.673737	0	0.673737
PRTN3	0.673737	0	0.673737
NRDE2	0.673737	0	0.673737
GABP	0.673737	0	0.673737
IFNAR1	0.673737	0	0.673737
HIC1	0.673737	0	0.673737
8-hydroxy-2-(di-n-propylamino)tetralin	0.673737	0	0.673737
UTS2R	0.673737	0	0.673737
hydroxyurea	0.673737	0	0.673737
folic acid	0.673737	0	0.673737
THBD	0.673737	0	0.673737
CIP2A	0.673737	0	0.673737
NOTCH1	0.668183	0	0.668183
TNFSF13B	0.667949	0	0.667949
AEBP1	0.66168	0	0.66168
ANKRD17	0.66168	0	0.66168
(5-(4-N-methyl-N(2-pyridyl)amino)ethoxy)benzyl thiazolidine-2,4-dione	0.66168	0	0.66168
MYRF	0.66168	0	0.66168
MAPK9	0.66168	0	0.66168
SIK1/SIK1B	0.66168	0	0.66168
JAK1/2	0.66168	0	0.66168
RNASEH2B	0.66168	0	0.66168
mir-15	0.66168	0	0.66168
PKM	0.66168	0	0.66168
cysteamine	0.66168	0	0.66168
SLC5A5	0.66168	0	0.66168
HOXA1	0.66168	0	0.66168
PARP14	0.66168	0	0.66168
DDX58	0.66168	0	0.66168
IGF2R	0.66168	0	0.66168
levamisole	0.66168	0	0.66168
ETS2	0.656017	0	0.656017
RICTOR	0.656017	0	0.656017
ARHGDIG	0.84297	0.248711	0.594259
gemfibrozil	0.83702	0.307433	0.529586
SREBF1	0.753112	0.279368	0.473744
L-triiodothyronine	0.84297	0.390727	0.452242
rosiglitazone	0.689473	0.269288	0.420185
VHL	0.689473	0.289293	0.40018
IL4	0.689473	0.307433	0.38204
RHO	0.673737	0.371563	0.302174
PML	0.753112	0.493227	0.259885
calcitriol	0.689473	0.500771	0.188702
mono-(2-ethylhexyl)phthalate	0.66168	0.493227	0.168453
TCF4	0.656017	0.493227	0.16279
tretinoin	0.787471	0.696687	0.0907846
BCL6	0.689473	0.72149	-0.0320167
fenofibrate	0.673737	0.732425	-0.0586879
Sos	0.84297	0.914865	-0.0718954
SOX4	0.84297	0.916532	-0.0735626
E2F1	0.673737	0.75106	-0.0773236
methapyrilene	0.689473	0.775567	-0.0860941
cisplatin	0.84297	1.00042	-0.157448
Sik1	0.66168	0.863444	-0.201764
hydrocortisone	0	0.248711	-0.248711
miR-338-3p (miRNAs w/seed CCAGCAU)	0	0.248711	-0.248711
LLGL2	0	0.248711	-0.248711
AKT1	0	0.248711	-0.248711
miR-23a-3p (and other miRNAs w/seed UCACAUU)	0	0.248711	-0.248711
lisinopril	0	0.248711	-0.248711
BCYRN1	0	0.248711	-0.248711
2-bromoethylamine	0	0.248711	-0.248711
CRBN	0	0.248711	-0.248711
CREB3	0	0.248711	-0.248711
CDK19	0	0.248711	-0.248711
JUN	0	0.248711	-0.248711
mannitol	0	0.248711	-0.248711
mir-21	0	0.248711	-0.248711
ESR2	0	0.248711	-0.248711
thapsigargin	0	0.248711	-0.248711
PRKCI	0	0.248711	-0.248711
Tcf7	0	0.248711	-0.248711
Firre	0	0.254769	-0.254769
daidzein	0	0.254769	-0.254769
FLT1	0	0.254769	-0.254769
MTPN	0	0.254769	-0.254769
GAST	0	0.254769	-0.254769
MBD3	0	0.254769	-0.254769
miR-141-3p (and other miRNAs w/seed AACACUG)	0	0.254769	-0.254769
FN1	0	0.257754	-0.257754
PRKCA	0	0.265914	-0.265914
ROCK1	0	0.271263	-0.271263
dichlorovinylcysteine	0	0.271263	-0.271263
succinic acid	0	0.271263	-0.271263
KDM5A	0	0.271263	-0.271263
IRS1	0	0.271263	-0.271263
pregna-4,17-diene-3,16-dione	0	0.275555	-0.275555
interferon alfacon-1	0	0.275555	-0.275555
NGFR	0	0.275555	-0.275555
MYOC	0	0.277083	-0.277083
WWC1	0	0.279368	-0.279368
LMO4	0	0.279368	-0.279368
NRG4	0	0.279368	-0.279368
pentylenetetrazol	0	0.279368	-0.279368
rhein	0	0.279368	-0.279368
memantine	0	0.279368	-0.279368
ulipristal acetate	0	0.279368	-0.279368
Mt	0	0.279368	-0.279368
IFNG	0	0.279368	-0.279368
miR-375-3p (miRNAs w/seed UUGUUCG)	0	0.279368	-0.279368
NELFB	0	0.279368	-0.279368
SH3KBP1	0	0.279368	-0.279368
KRIT1	0	0.279368	-0.279368
CASR	0	0.289293	-0.289293
CAPNS1	0	0.293989	-0.293989
vincristine	0	0.293989	-0.293989
miR-127 prodrug	0	0.293989	-0.293989
CACNA1D	0	0.293989	-0.293989
C11orf95-RELA	0	0.293989	-0.293989
Ank2	0	0.293989	-0.293989
7-nitroindazole	0	0.293989	-0.293989
GCG	0	0.293989	-0.293989
RRAD	0	0.293989	-0.293989
VEZF1	0	0.293989	-0.293989
P4HB	0	0.293989	-0.293989
PDE3A	0	0.293989	-0.293989
DLST	0	0.293989	-0.293989
tetraethylammonium	0	0.293989	-0.293989
PTBP3	0	0.293989	-0.293989
tolylfluanid	0	0.293989	-0.293989
RPS7	0	0.293989	-0.293989
UBE2D3	0	0.293989	-0.293989
SNRNP70	0	0.293989	-0.293989
Calcineurin A	0	0.293989	-0.293989
ELOVL2	0	0.293989	-0.293989
monooleylphosphatidic acid	0	0.293989	-0.293989
IND S1	0	0.293989	-0.293989
ATF2	0	0.293989	-0.293989
phenylbutazone	0	0.293989	-0.293989
PDLIM2	0	0.293989	-0.293989
clofibrate	0	0.293989	-0.293989
MTM1	0	0.293989	-0.293989
HSPA4	0	0.293989	-0.293989
taprostene	0	0.293989	-0.293989
EIF4G2	0	0.293989	-0.293989
ARF4	0	0.293989	-0.293989
poly(C)RNA	0	0.293989	-0.293989
KHDRBS1	0	0.293989	-0.293989
progestin	0	0.293989	-0.293989
PBK	0	0.293989	-0.293989
NIPBL	0	0.293989	-0.293989
mir-122	0	0.293989	-0.293989
DMD	0	0.293989	-0.293989
miR-224-5p (miRNAs w/seed AAGUCAC)	0	0.293989	-0.293989
TUBB1	0	0.293989	-0.293989
ATE1	0	0.293989	-0.293989
PTGDS	0	0.293989	-0.293989
AHNAK	0	0.293989	-0.293989
pirinixic acid	0	0.293989	-0.293989
clenbuterol	0	0.293989	-0.293989
glutamyl-Se-methylselenocysteine	0	0.293989	-0.293989
CYP2C9	0	0.293989	-0.293989
KLHL2	0	0.293989	-0.293989
L-glutamic acid	0	0.293989	-0.293989
miR-221-3p (and other miRNAs w/seed GCUACAU)	0	0.293989	-0.293989
ERN1	0	0.293989	-0.293989
pCPT-cAMP	0	0.293989	-0.293989
mir-137	0	0.293989	-0.293989
HNRNPF	0	0.293989	-0.293989
TP73	0	0.293989	-0.293989
KLHL42	0	0.293989	-0.293989
oleuropein aglycone	0	0.293989	-0.293989
GABBR2	0	0.293989	-0.293989
mir-431	0	0.293989	-0.293989
SRT2104	0	0.293989	-0.293989
AKIRIN2	0	0.293989	-0.293989
STAT4	0	0.293989	-0.293989
ITGBL1	0	0.293989	-0.293989
HELLS	0	0.293989	-0.293989
IND S7	0	0.293989	-0.293989
miR-122-5p (miRNAs w/seed GGAGUGU)	0	0.293989	-0.293989
AR-A014418	0	0.293989	-0.293989
CARD8	0	0.293989	-0.293989
RALGDS	0	0.293989	-0.293989
lanthanum chloride	0	0.293989	-0.293989
APOE	0	0.293989	-0.293989
propentofylline	0	0.293989	-0.293989
SH2D5	0	0.293989	-0.293989
WASF1	0	0.293989	-0.293989
PRCP	0	0.293989	-0.293989
AGAP2	0	0.293989	-0.293989
TRIM41	0	0.293989	-0.293989
lenalidomide	0	0.293989	-0.293989
BTG1	0	0.293989	-0.293989
cetuximab/radiotherapy	0	0.293989	-0.293989
EBF1	0	0.300397	-0.300397
3,4,5,3',4'-pentachlorobiphenyl	0	0.300397	-0.300397
ATF4	0	0.303	-0.303
RB1	0	0.303	-0.303
PTCSC3	0	0.307433	-0.307433
trichloroethylene	0	0.307433	-0.307433
CA074-methyl ester	0	0.307433	-0.307433
OMA1	0	0.307433	-0.307433
sucrose	0	0.307433	-0.307433
CHEK2	0	0.307433	-0.307433
ST1926	0	0.307433	-0.307433
RUVBL2	0	0.307433	-0.307433
sulindac sulfide	0	0.307433	-0.307433
HNRNPH1	0	0.307433	-0.307433
VCP	0	0.307433	-0.307433
MAPK8IP3	0	0.307433	-0.307433
zeaxanthin	0	0.307433	-0.307433
benzene	0	0.307433	-0.307433
Notch	0	0.307433	-0.307433
GAS2L3	0	0.307433	-0.307433
Cdk	0	0.307433	-0.307433
PDPK1	0	0.307433	-0.307433
NFKBIA	0	0.310446	-0.310446
romidepsin	0	0.313786	-0.313786
napabucasin	0	0.313786	-0.313786
FOXO3	0	0.315247	-0.315247
ADRA1A	0	0.315247	-0.315247
TIMP3	0	0.315247	-0.315247
PRNP	0	0.320032	-0.320032
KITLG	0	0.320465	-0.320465
let-7	0	0.321425	-0.321425
ETV6-RUNX1	0	0.330502	-0.330502
GW9662	0	0.330502	-0.330502
OSM	0	0.339476	-0.339476
inosine	0.689473	1.02954	-0.340064
rasagiline	0	0.342297	-0.342297
NSD2	0	0.342297	-0.342297
NOSTRIN	0	0.342297	-0.342297
IL15	0	0.342297	-0.342297
CP-55940	0	0.342297	-0.342297
ZNF106	0	0.343436	-0.343436
ATP5IF1	0	0.344462	-0.344462
HOXD10	0	0.344462	-0.344462
puromycin aminonucleoside	0	0.349745	-0.349745
trans-hydroxytamoxifen	0	0.355668	-0.355668
OGT	0	0.356698	-0.356698
PPP1R14B	0	0.360731	-0.360731
mir-637	0	0.360731	-0.360731
aurintricarboxylic acid	0	0.360731	-0.360731
YWHAB	0	0.360731	-0.360731
nitrofurantoin	0	0.360731	-0.360731
AATF	0	0.360731	-0.360731
gelam honey	0	0.360731	-0.360731
CASP2	0	0.360731	-0.360731
DNMT3L	0	0.360731	-0.360731
ingenol mebutate	0	0.360731	-0.360731
ANGPT2	0	0.360731	-0.360731
lith-O-Asp	0	0.366507	-0.366507
Nkx2-2os	0	0.366507	-0.366507
SP2	0	0.366507	-0.366507
triamcinolone acetonide	0	0.369871	-0.369871
JAK2	0	0.373458	-0.373458
bexarotene	0	0.375064	-0.375064
H2AX	0	0.375064	-0.375064
methamphetamine	0	0.375064	-0.375064
ABCB6	0	0.375064	-0.375064
SLC27A2	0	0.375064	-0.375064
mir-210	0	0.375064	-0.375064
HNRNPA1	0	0.375064	-0.375064
IL5	0	0.377072	-0.377072
MECOM	0	0.377072	-0.377072
INCB054329	0	0.377219	-0.377219
THOC5	0	0.377219	-0.377219
ARNT	0	0.379688	-0.379688
CCND1	0	0.379688	-0.379688
HSD17B4	0	0.400022	-0.400022
MET	0	0.41064	-0.41064
geldanamycin	0	0.412143	-0.412143
phenethyl isothiocyanate	0	0.41935	-0.41935
PCGEM1	0	0.422586	-0.422586
SS18	0	0.425882	-0.425882
E. coli serotype 0127B8 lipopolysaccharide	0	0.430574	-0.430574
Creb	0	0.432354	-0.432354
hydrogen peroxide	0	0.437912	-0.437912
GATA1	0	0.438054	-0.438054
BAK1	0	0.438421	-0.438421
GC-GCR dimer	0	0.438421	-0.438421
EGR2	0	0.438421	-0.438421
H1-6	0	0.439031	-0.439031
black raspberry extract	0	0.439031	-0.439031
H1f1	0	0.439031	-0.439031
growth factor	0	0.44582	-0.44582
MED30	0	0.44582	-0.44582
DNAJC3	0	0.44582	-0.44582
TBXT	0	0.44582	-0.44582
ginsenoside Rb1	0	0.44582	-0.44582
CD3	0	0.455812	-0.455812
CTNNB1	0	0.455821	-0.455821
PRL	0	0.455821	-0.455821
GLI1	0	0.462064	-0.462064
SAFB2	0	0.462064	-0.462064
HEY1	0	0.462064	-0.462064
carvedilol	0	0.462064	-0.462064
SMYD1	0	0.465333	-0.465333
NGLY1	0	0.468429	-0.468429
methylnitrosourea	0	0.468429	-0.468429
Insulin	0	0.468429	-0.468429
PRKAA1	0.673737	1.1475	-0.473767
SATB1	0	0.477573	-0.477573
PPARG	0	0.477573	-0.477573
CD44	0	0.477573	-0.477573
RASSF1	0	0.482218	-0.482218
SH3TC2	0	0.487225	-0.487225
ZMIZ2	0	0.493227	-0.493227
2-amino-5-phosphonovaleric acid	0	0.493227	-0.493227
CDK4	0	0.493227	-0.493227
ATP2A2	0	0.493227	-0.493227
DCX	0	0.493227	-0.493227
ZBED6	0	0.493227	-0.493227
11-dehydrocorticosterone	0	0.493227	-0.493227
miR-30a-3p (and other miRNAs w/seed UUUCAGU)	0	0.493227	-0.493227
GLUL	0	0.493227	-0.493227
H3	0	0.493227	-0.493227
RNF187	0	0.493227	-0.493227
miR-155-3p (miRNAs w/seed UCCUACC)	0	0.493227	-0.493227
HSD17B13	0	0.493227	-0.493227
Z-IL-CHO	0	0.493227	-0.493227
uranyl nitrate	0	0.493227	-0.493227
ceftriaxone	0	0.493227	-0.493227
SPTLC1	0	0.493227	-0.493227
E-c-HDMAPP	0	0.493227	-0.493227
BCAR3	0	0.493227	-0.493227
ZDHHC7	0	0.493227	-0.493227
TIMP4	0	0.493227	-0.493227
SV2A	0	0.493227	-0.493227
SMARCC2	0	0.493227	-0.493227
mir-378	0	0.493227	-0.493227
plicamycin	0	0.493227	-0.493227
MBNL3	0	0.493227	-0.493227
BCO1	0	0.493227	-0.493227
ACACA	0	0.493227	-0.493227
SEMA5A	0	0.493227	-0.493227
phosphorylethanolamine	0	0.493227	-0.493227
PSMB9	0	0.493227	-0.493227
WNT5B	0	0.493227	-0.493227
RAB1B	0	0.493227	-0.493227
BRD7	0	0.493227	-0.493227
interferon beta-1a	0	0.493227	-0.493227
chlorine	0	0.493227	-0.493227
CLN3	0	0.493227	-0.493227
CAMKK2	0	0.493227	-0.493227
AZD1480	0	0.493227	-0.493227
terpenoid	0	0.493227	-0.493227
VPS26A	0	0.493227	-0.493227
mir-375	0	0.493227	-0.493227
TJP2	0	0.493227	-0.493227
tetracycline	0	0.494268	-0.494268
sterol	0	0.494394	-0.494394
DLL4	0	0.496678	-0.496678
A2M	0	0.496678	-0.496678
maneb	0	0.505294	-0.505294
ADRB	0	0.517992	-0.517992
tanespimycin	0	0.527697	-0.527697
NFYB	0	0.530976	-0.530976
HOXA10	0	0.544605	-0.544605
MTOR	0	0.551558	-0.551558
NAMPT	0	0.552416	-0.552416
MFSD2A	0	0.552416	-0.552416
TOR1A	0	0.552416	-0.552416
ADRB1	0	0.552416	-0.552416
F2	0	0.552416	-0.552416
ADCYAP1	0	0.567947	-0.567947
thioacetamide	0	0.580162	-0.580162
decitabine	0	0.580582	-0.580582
elaidic acid	0	0.580582	-0.580582
budesonide	0	0.580736	-0.580736
miR-217-5p (and other miRNAs w/seed ACUGCAU)	0	0.580736	-0.580736
ICMT	0	0.588595	-0.588595
pyridaben	0	0.58863	-0.58863
nilotinib	0	0.589814	-0.589814
mitomycin C	0	0.589814	-0.589814
MIR17HG	0	0.612424	-0.612424
methotrexate	0	0.612424	-0.612424
HSF2	0	0.622403	-0.622403
miR-125b-5p (and other miRNAs w/seed CCCUGAG)	0	0.631624	-0.631624
ciprofloxacin	0	0.63473	-0.63473
ALKBH5	0	0.63473	-0.63473
FMR1	0.673737	1.30945	-0.635712
ADRA1D	0	0.646566	-0.646566
KLF15	0	0.646566	-0.646566
n-nitrosomethylbenzylamine	0	0.658449	-0.658449
dihydrotestosterone	0	0.668252	-0.668252
halofuginone	0	0.677678	-0.677678
garcinol	0	0.693961	-0.693961
dexamethasone	0	0.702353	-0.702353
UCHL1	0	0.707456	-0.707456
D-2-amino-5-phosphonovaleric acid	0	0.707456	-0.707456
NTRK3	0	0.707456	-0.707456
LONP1	0	0.707456	-0.707456
4-methylnitrosoamino-1-(3-pyridinyl)-1-butanone	0	0.72149	-0.72149
MKNK1	0	0.72149	-0.72149
tert-butyl-hydroquinone	0	0.7237	-0.7237
clioquinol	0	0.729416	-0.729416
ELL2	0	0.732425	-0.732425
miR-21-5p (and other miRNAs w/seed AGCUUAU)	0	0.732425	-0.732425
PPP3CA	0	0.750911	-0.750911
MASTL	0	0.75106	-0.75106
SERTAD2	0	0.754372	-0.754372
Lh	0	0.754372	-0.754372
tunicamycin	0	0.754372	-0.754372
arsenic trioxide	0	0.754372	-0.754372
PQQ cofactor	0	0.754372	-0.754372
miR-29b-3p (and other miRNAs w/seed AGCACCA)	0	0.754372	-0.754372
EHHADH	0	0.754372	-0.754372
TSC2	0	0.760386	-0.760386
benzo(a)pyrene	0	0.766919	-0.766919
let-7a-5p (and other miRNAs w/seed GAGGUAG)	0	0.767011	-0.767011
mir-1	0	0.767011	-0.767011
lipopolysaccharide	0	0.768472	-0.768472
trichostatin A	0	0.79507	-0.79507
miR-483-3p (miRNAs w/seed CACUCCU)	0	0.79507	-0.79507
8-bromo-cAMP	0	0.79507	-0.79507
RHOJ	0	0.79507	-0.79507
acetyl-L-carnitine	0	0.79507	-0.79507
IGF2BP1	0	0.79507	-0.79507
HSF1	0	0.803411	-0.803411
progesterone	0	0.804487	-0.804487
KLF3	0	0.842139	-0.842139
PAX7	0	0.856814	-0.856814
BCO2	0	0.863444	-0.863444
ERBB2	0.689473	1.56079	-0.871317
ARHGAP31	0	0.871404	-0.871404
CG	0	0.87684	-0.87684
PC-SPES	0	0.88206	-0.88206
methylselenic acid	0	0.883375	-0.883375
CIDEC	0	0.886098	-0.886098
ERG	0	0.914344	-0.914344
MECP2	0	0.916532	-0.916532
SOD1	0	0.934173	-0.934173
ADRA1B	0	0.948505	-0.948505
Akt	0	0.969222	-0.969222
SRPK1	0	0.969222	-0.969222
OGA	0	0.980559	-0.980559
mibolerone	0	0.993983	-0.993983
imatinib	0	1.00625	-1.00625
ladostigil	0	1.00625	-1.00625
miR-155-5p (miRNAs w/seed UAAUGCU)	0	1.00625	-1.00625
PLN	0	1.00625	-1.00625
ADAM10	0	1.00625	-1.00625
NCAM1	0	1.01865	-1.01865
INSR	0	1.01865	-1.01865
medroxyprogesterone acetate	0	1.02786	-1.02786
TENM1	0	1.02954	-1.02954
RTN4	0	1.02954	-1.02954
Presenilin	0	1.02954	-1.02954
PAX3	0	1.02986	-1.02986
ADORA2A	0	1.03408	-1.03408
5-fluorouracil	0	1.03408	-1.03408
methylprednisolone	0	1.03814	-1.03814
NKAP	0	1.03873	-1.03873
PRKAA2	0	1.03873	-1.03873
3,4-methylenedioxyamphetamine	0	1.03873	-1.03873
KLHL21	0	1.03873	-1.03873
MYCL	0	1.03873	-1.03873
SYVN1	0	1.03873	-1.03873
Mek	0	1.03873	-1.03873
Pln	0	1.03873	-1.03873
mir-182	0	1.05285	-1.05285
MAP2K5	0	1.05285	-1.05285
FGFR4	0	1.05792	-1.05792
1,2-dithiol-3-thione	0	1.06808	-1.06808
DYSF	0	1.0801	-1.0801
TRAP1	0	1.0801	-1.0801
TAZ	0	1.0801	-1.0801
SREBF2	0	1.0801	-1.0801
ASPSCR1-TFE3	0	1.0801	-1.0801
4-phenylbutyric acid	0	1.0801	-1.0801
D-glucose	0	1.08456	-1.08456
SOX2	0	1.08456	-1.08456
HNRNPA2B1	0	1.08456	-1.08456
PGR	0	1.09316	-1.09316
lactacystin	0	1.10009	-1.10009
TFAM	0	1.10009	-1.10009
SUB1	0	1.11592	-1.11592
PTEN	0	1.14519	-1.14519
Z-LLL-CHO	0	1.1475	-1.1475
IL3	0	1.1475	-1.1475
guanidinopropionic acid	0	1.1475	-1.1475
FSH	0	1.1475	-1.1475
UCP1	0	1.1475	-1.1475
LMNB1	0	1.14965	-1.14965
miR-129-5p (and other miRNAs w/seed UUUUUGC)	0	1.19506	-1.19506
MEF2A	0	1.23059	-1.23059
miR-16-5p (and other miRNAs w/seed AGCAGCA)	0	1.30202	-1.30202
HRAS	0	1.31592	-1.31592
mir-451	0	1.37123	-1.37123
TGFB1	0	1.38884	-1.38884
mir-144	0	1.39071	-1.39071
sirolimus	0	1.4236	-1.4236
2-amino-1-methyl-6-phenylimidazo-4-5-b-pyridine	0	1.4613	-1.4613
HOXA9	0	1.49239	-1.49239
TCOF1	0	1.51161	-1.51161
CLDN7	0	1.55042	-1.55042
mir-8	0	1.56079	-1.56079
MMP12	0	1.61722	-1.61722
topotecan	0	1.69048	-1.69048
miR-30c-5p (and other miRNAs w/seed GUAAACA)	0	1.72579	-1.72579
PTP4A1	0	1.75991	-1.75991
CLUH	0	1.75991	-1.75991
glutamine	0	1.75991	-1.75991
ATN1	0.689473	2.47399	-1.78452
MMP3	0	1.81565	-1.81565
RCE1	0	1.83525	-1.83525
NR3C1	0	1.83525	-1.83525
VANGL2	0	1.83525	-1.83525
HDAC4	0	1.83525	-1.83525
WT1	0	1.83525	-1.83525
MAPK7	0	1.83525	-1.83525
NFE2L2	0	1.87247	-1.87247
XBP1	0	1.90439	-1.90439
maslinic acid	0	1.95372	-1.95372
FOLR1	0	1.96021	-1.96021
camptothecin	0	2.09346	-2.09346
Mir200	0	2.16102	-2.16102
miR-291a-3p (and other miRNAs w/seed AAGUGCU)	0	2.16977	-2.16977
CLOCK	0	2.19488	-2.19488
miR-124-3p (and other miRNAs w/seed AAGGCAC)	0	2.25941	-2.25941
CST5	0	2.25941	-2.25941
BDNF	0	2.25941	-2.25941
metribolone	0	2.28056	-2.28056
CD38	0	2.302	-2.302
CLPP	0	2.302	-2.302
PSEN1	0.84297	3.17879	-2.33582
NF1	0	2.44947	-2.44947
vancomycin	0	2.47399	-2.47399
metronidazole	0	2.4997	-2.4997
CREB1	0	2.54489	-2.54489
miR-1-3p (and other miRNAs w/seed GGAAUGU)	0	2.54489	-2.54489
MYCN	0	2.54489	-2.54489
kanamycin A	0	2.83536	-2.83536
colistin	0	2.98878	-2.98878
PRKAG3	0	3.33883	-3.33883
ESR1	0	3.93173	-3.93173
MAP4K4	0	4.04509	-4.04509
KRAS	0	4.05929	-4.05929
SP2509	0	4.36641	-4.36641
MAPT	0	4.38408	-4.38408
GnRH analog	0	4.51659	-4.51659
tazemetostat	0	4.52986	-4.52986
TP53	0	5.1701	-5.1701
beta-estradiol	0	5.54771	-5.54771
gentamicin	0	6.15865	-6.15865
APP	0	6.19214	-6.19214
MYC	0	6.19214	-6.19214
HTT	0	6.56748	-6.56748
TCF7L2	0	7.93856	-7.93856
HNF4A	0	9.08502	-9.08502
levodopa	0.656017	13.4994	-12.8434
